# Sarcoplasmic reticulum remodeling through autophagosome biogenesis during *Drosophila* metamorphosis

**DOI:** 10.64898/2026.10.01.755830

**Authors:** Yuri Kasai, Shreya Borthakur, Sabrina Bennani, Yuriko Sakamaki, Tadayoshi Murakawa, Naonobu Fujita

**Affiliations:** School of Life Science and Technology, Institute of Science Tokyo, Yokohama, Japan; Biomedical Center, Institute of Science Tokyo, Tokyo, 113-8510, Japan; Cell Biology Center, Institute of Integrated Research, Institute of Science Tokyo, 4259 S2-11 Nagatsuta, Midori, Yokohama, 226-8501, Japan

**Keywords:** Muscle, *Drosophila*, Remodeling, Sarcoplasmic Reticulum, Autophagy

## Abstract

The sarcoplasmic reticulum (SR) is an elaborate membrane network and the primary intracellular Ca^2+^ store for muscle contraction. SR abundance, morphology, and spatial organization must be remodeled during muscle atrophy and hypertrophy, yet the mechanisms underlying this remodeling remain poorly understood. Autophagy has been implicated in SR homeostasis and may contribute to this process. We previously showed that a subset of *Drosophila* larval muscles remodels into adult dorsal internal oblique muscles through an autophagy-dependent process accompanied by extensive SR reorganization. Here, we show that autophagy is essential for maintaining SR abundance and architecture during muscle remodeling. Blocking autophagosome formation caused the accumulation of large aggregates of SR membranes, whereas blocking autophagosome–lysosome fusion led to the accumulation of autophagosomes with SR transmembrane proteins localized to their membranes. Moreover, disrupting LC3-interacting region (LIR)-dependent cargo recognition did not impair SR remodeling, arguing against a major contribution from selective autophagic degradation of the SR. Instead, our findings suggest that SR membrane components are incorporated into autophagosomal membranes during muscle remodeling. We propose that this membrane flow couples the removal of excess SR membrane to autophagosome biogenesis during atrophy, thereby facilitating large-scale SR reorganization during muscle remodeling.

**Summary statement:** SR membrane components are incorporated into autophagosomal membranes, suggesting that autophagosome biogenesis directly contributes to SR remodeling during *Drosophila* muscle metamorphosis.
