## Supplementary Table 1 for "Sarcoplasmic reticulum remodeling through autophagosome biogenesis during *Drosophila* metamorphosis"

### Sheet: Sheet1
Supplementary Table 1. Detailed Drosophila genotypes used in each figure
Figure	Panel #	Genotype	Stage	Temp (˚C)
Figure 1	B	UAS-mCD8::GFP/UAS-LacZ; DMef2-GAL4, UAS-Dcr2/+	24 h APF	25˚C
		UAS-mCD8::GFP/+; DMef2-GAL4, UAS-Dcr2/UAS-IR-FIP200	24 h APF	25˚C
	C	UAS-mCD8::GFP/UAS-LacZ; DMef2-GAL4, UAS-Dcr2/+	24 h APF	25˚C
		UAS-mCD8::GFP/+; DMef2-GAL4, UAS-Dcr2/UAS-mCh::PHPLCd	24 h APF	25˚C
	D	UAS-mCD8::GFP/+; DMef2-GAL4, UAS-tdTomato::Sec61b/+	22 h APF	25˚C
	F	UAS-mCD8::GFP/UAS-LacZ; DMef2-GAL4, UAS-Dcr2/+	22 h APF	25˚C
		UAS-Dcr2/UAS-LacZ; DMef2-GAL4, UAS-GFP::Cytob5/+	22 h APF	25˚C
		UAS-GFP::Sec61β/UAS-LacZ; DMef2-GAL4, UAS-Dcr2/+	22 h APF	25˚C
		UAS-Lyz::GFP_KDEL/UAS-LacZ; DMef2-GAL4, UAS-Dcr2/+	22 h APF	25˚C
		UAS-mCD8::GFP/+; DMef2-GAL4, UAS-Dcr2/UAS-IR-FIP200	22 h APF	25˚C
		UAS-Dcr2/+; DMef2-GAL4, UAS-GFP::Cytob5/UAS-IR-FIP200	22 h APF	25˚C
		UAS-GFP::Sec61β/+; DMef2-GAL4, UAS-Dcr2/UAS-IR-FIP200	22 h APF	25˚C
		UAS-Lyz::GFP_KDEL/+; DMef2-GAL4, UAS-Dcr2/UAS-IR-FIP200	22 h APF	25˚C
		UAS-mCD8::GFP/UAS-IR-Atg2; DMef2-GAL4, UAS-Dcr2/+	22 h APF	25˚C
		UAS-Dcr2/UAS-IR-Atg2; DMef2-GAL4, UAS-GFP::Cytob5/+	22 h APF	25˚C
		UAS-GFP::Sec61β/UAS-IR-Atg2; DMef2-GAL4, UAS-Dcr2/+	22 h APF	25˚C
		UAS-Lyz::GFP_KDEL/UAS-IR-Atg2; DMef2-GAL4, UAS-Dcr2/+	22 h APF	25˚C
Figure 2	B	UAS-mCD8::GFP/UAS-LacZ; DMef2-GAL4, UAS-Dcr2/+	22 h APF	25˚C
		UAS-mCD8::GFP/UAS-IR-Atg2; DMef2-GAL4, UAS-Dcr2/+	22 h APF	25˚C
		UAS-mCD8::GFP/+; DMef2-GAL4, UAS-Dcr2/UAS-IR-Atg18	22 h APF	25˚C
		UAS-mCD8::GFP/+; DMef2-GAL4, UAS-Dcr2/UAS-IR-FIP200	22 h APF	25˚C
		UAS-mCD8::GFP/UAS-IR-Atg1; DMef2-GAL4, UAS-Dcr2/+	22 h APF	25˚C
		UAS-mCD8::GFP/+; DMef2-GAL4, UAS-Dcr2/UAS-IR-Atg9	22 h APF	25˚C
		UAS-mCD8::GFP/+; DMef2-GAL4, UAS-Dcr2/UAS-IR-Atg5	22 h APF	25˚C
		UAS-mCD8::GFP/+; DMef2-GAL4, UAS-Dcr2/UAS-IR-Atg7	22 h APF	25˚C
	C	w/Y; +/+; DMef2-GAL4, UAS-GFP::Cytob5/+	22 h APF	25˚C
		w/Y; Atg9d51/Atg9Gal4KO; DMef2-GAL4, UAS-GFP::Cytob5/+	22 h APF	25˚C
		Atg55cc5/Y; +/+; DMef2-GAL4, UAS-GFP::Cytob5/+	22 h APF	25˚C
Figure 3	A	w/Y; +/+; +/+	22 h APF	25˚C
	B	w/Y; Atg9d51/Atg9Gal4KO; +/+	22 h APF	25˚C
	C	Atg55cc5/Y; +/+; +/+	22 h APF	25˚C
	D	+/+; DMef2-GAL4, UAS-GFP::Cytob5/+	4 d APF	25˚C
		Atg9d51/Atg9Gal4KO; DMef2-GAL4, UAS-GFP::Cytob5/+	4 d APF	25˚C
		Atg55cc5/Y; +/+; DMef2-GAL4, UAS-GFP::Cytob5/+	4 d APF	25˚C
	E	Atg55cc5/Y; +/+; +/+	4 d APF	25˚C
Figure 4	A	UAS-Dcr2/UAS-LacZ; DMef2-GAL4, UAS-GFP::Cytob5/+	22 h APF	25˚C
		UAS-Dcr2/+; DMef2-GAL4, UAS-GFP::Cytob5/UAS-IR-FIP200	22 h APF	25˚C
		UAS-Dcr2/+; DMef2-GAL4, UAS-GFP::Cytob5/UAS-IR-Stx17	22 h APF	25˚C
		UAS-Dcr2/+; DMef2-GAL4, UAS-GFP::Cytob5/UAS-IR-SNAP29	22 h APF	25˚C
		UAS-GFP::Sec61β/UAS-LacZ; DMef2-GAL4, UAS-Dcr2/+	22 h APF	25˚C
		UAS-GFP::Sec61β/+; DMef2-GAL4, UAS-Dcr2/UAS-IR-FIP200	22 h APF	25˚C
		UAS-GFP::Sec61β/+; DMef2-GAL4, UAS-Dcr2/UAS-IR-Stx17	22 h APF	25˚C
		UAS-GFP::Sec61β/+; DMef2-GAL4, UAS-Dcr2/UAS-IR-SNAP29	22 h APF	25˚C
		UAS-Lyz::GFP_KDEL/UAS-LacZ; DMef2-GAL4, UAS-Dcr2/+	22 h APF	25˚C
		UAS-Lyz::GFP_KDEL/+; DMef2-GAL4, UAS-Dcr2/UAS-IR-FIP200	22 h APF	25˚C
		UAS-Lyz::GFP_KDEL/+; DMef2-GAL4, UAS-Dcr2/UAS-IR-Stx17	22 h APF	25˚C
		UAS-Lyz::GFP_KDEL/+; DMef2-GAL4, UAS-Dcr2/UAS-IR-SNAP29	22 h APF	25˚C
	B	UAS-Dcr2/UAS-LacZ; DMef2-GAL4, UAS-GFP::Cytob5/+	4 d APF	25˚C
		UAS-Dcr2/+; DMef2-GAL4, UAS-GFP::Cytob5/UAS-IR-Stx17	4 d APF	25˚C
		UAS-Dcr2/+; DMef2-GAL4, UAS-GFP::Cytob5/UAS-IR-SNAP29	4 d APF	25˚C
		UAS-GFP::Sec61β/UAS-LacZ; DMef2-GAL4, UAS-Dcr2/+	4 d APF	25˚C
		UAS-GFP::Sec61β/+; DMef2-GAL4, UAS-Dcr2/UAS-IR-Stx17	4 d APF	25˚C
		UAS-GFP::Sec61β/+; DMef2-GAL4, UAS-Dcr2/UAS-IR-SNAP29	4 d APF	25˚C
		UAS-Lyz::GFP_KDEL/UAS-LacZ; DMef2-GAL4, UAS-Dcr2/+	4 d APF	25˚C
		UAS-Lyz::GFP_KDEL/+; DMef2-GAL4, UAS-Dcr2/UAS-IR-Stx17	4 d APF	25˚C
		UAS-Lyz::GFP_KDEL/+; DMef2-GAL4, UAS-Dcr2/UAS-IR-SNAP29	4 d APF	25˚C
	C	UAS-IR-Stx17/UAS-Dcr2; DMef2-GAL4, UAS-GFP::Cytob5/UAS-Luc	4 d APF	25˚C
		UAS-IR-Stx17/UAS-Dcr2; DMef2-GAL4, UAS-GFP::Cytob5/UAS-IR-FIP200	4 d APF	25˚C
Figure 5	A	UAS-GFP::Atg8a/+; DMef2-GAL4, UAS-tdTomato::Sec61β/UAS-IR-Stx17	4 d APF	25˚C
	B	UAS-GFP::Sec61β/+; DMef2-GAL4, UAS-Dcr2/UAS-IR-Stx17	4 d APF	25˚C
	D	w/Y; DMef2-GAL4, UAS-GFP::Cytob5/+	22 h APF	25˚C
		Atg8aD12/Y;;DMef2-GAL4, UAS-GFP::Cytob5/+	22 h APF	25˚C
		Atg8aK48A,Y49A/Y;;DMef2-GAL4, UAS-GFP::Cytob5/+	22 h APF	25˚C
Figure 1_S1	A	UAS-mCD8::GFP/UAS-LacZ; DMef2-GAL4, UAS-Dcr2/+	3IL, 13-22 h APF	25˚C
		UAS-mCD8::GFP/+; DMef2-GAL4, UAS-Dcr2/UAS-IR-FIP200	3IL, 13-22 h APF	25˚C
	B	UAS-Dcr2/UAS-IR-Atg2; DMef2-GAL4, UAS-GFP::Cytob5/+	22 h APF	25˚C
Figure 3_S1	A	w/Y; +/+; FIP2003FG/FIP2004G7	22 h APF	25˚C
	B	w/Y; +/+; +/+	4 d APF	25˚C
		Atg55cc5/Y; +/+; +/+	4 d APF	25˚C
Figure 5_S1	A	UAS-GFP::Stx17/+; DMef2-GAL4, UAS-tdTomato::Sec61β/UAS-IR-SNAP29	4 d APF	25˚C
