## Supplementary File 1 for "Sarcoplasmic reticulum remodeling through autophagosome biogenesis during *Drosophila* metamorphosis"

### Sheet: Fig. 2B
Mean size of mCD8-GFP-positive particles (mm2)
Average per animal
	LacZ control	Atg2 RNAi	Atg18 RNAi	FIP200 RNAi	Atg1 RNAi	Atg9 RNAi	Atg5 RNAi	Atg7 RNAi
animal 1	0.221	0.829667	1.9015	0.949333	1.01133	0.804667	0.376	0.318
animal 2	0.298	0.935	1.27	1.085	0.556667	0.617	0.427	0.384333
animal 3	0.29	0.911667	0.970333	0.818333	0.602	0.882667	0.326333	0.364
animal 4	0.248	0.920333	0.729	1.06333	0.759	0.864667	0.372	0.311667
animal 5	0.251667	1.046	1.03233	0.803333	0.843	0.607667	0.333667	0.330667
Average per DIOM
	LacZ control					IR-Atg2						IR-Atg18a						IR-FIP200						IR-Atg1						IR-Atg9						IR-Atg5						IR-Atg7
DIOM 1	0.213	0.285	0.293	0.295	0.26		1.199	0.935	1.077	0.795	1.414		1.712	1.73	0.846	0.65	1.173		0.933	0.883	1.098	1.256	0.656		0.938	0.607	0.531	0.761	0.832		0.772	0.579	1.006	0.858	0.597		0.294	0.377	0.359	0.357	0.327		0.286	0.341	0.478	0.351	0.358
DIOM 2	0.209	0.3	0.257	0.226	0.259		0.579	0.742	0.712	0.877	0.934		2.091	1.101	0.992	0.888	0.98		1.153	1.236	0.77	1.069	1.012		1.032	0.469	0.749	0.848	0.741		0.75	0.713	0.753	1.256	0.496		0.493	0.405	0.325	0.354	0.281		0.318	0.5	0.311	0.284	0.346
DIOM 3	0.241	0.309	0.32	0.223	0.236		0.711	1.128	0.946	1.089	0.79			1.192	1.073	0.649	0.944		0.762	1.136	0.587	0.865	0.742		1.064	0.594	0.526	0.668	0.956		0.892	0.559	0.889	0.48	0.73		0.341	0.499	0.295	0.405	0.393		0.35	0.312	0.303	0.3	0.288
DIOM 4														1.057
	0.221	0.298	0.29	0.248	0.251667		0.829667	0.935	0.911667	0.920333	1.046		1.9015	1.27	0.970333	0.729	1.03233		0.949333	1.085	0.818333	1.06333	0.803333		1.01133	0.556667	0.602	0.759	0.843		0.804667	0.617	0.882667	0.864667	0.607667		0.376	0.427	0.326333	0.372	0.333667		0.318	0.384333	0.364	0.311667	0.330667

### Sheet: Fig. 2C
Mean size of GFP-Cytob5-positive particles (mm2)
Average per animal
	WT	Atg9 null	Atg5 null
animal 1	0.305667	0.8665	0.478667
animal 2	0.346333	1.39167	0.403333
animal 3	0.359333	0.851333	0.590333
animal 4	0.325333	0.856333	0.549
animal 5	0.454	1.11833	0.529667
Average per DIOM
	w1118						Atg9 null						Atg5 null
DIOM 1	0.3	0.33	0.388	0.333	0.559			1.082	0.682	0.922	1.13		0.352	0.528	0.551	0.685	0.355
DIOM 2	0.249	0.394	0.303	0.346	0.512		0.882	0.822	0.763	0.763	0.894		0.491	0.297	0.723	0.639	0.613
DIOM 3	0.368	0.315	0.387	0.297	0.291		0.851	2.271	1.109	0.884	1.331		0.593	0.385	0.497	0.323	0.621
	0.305667	0.346333	0.359333	0.325333	0.454		0.8665	1.39167	0.851333	0.856333	1.11833		0.478667	0.403333	0.590333	0.549	0.529667

### Sheet: Fig. 4C
Number of GFP-Cytob5-positive particles per 1,000 mm2
Average per animal
	Stx17 RNAi	Stx17 RNAi, FIP200 RNAi
animal 1	19.7052	4.88878
animal 2	20.4611	11.0872
animal 3	13.8868	2.42731
animal 4	18.1345	5.81176
animal 5	11.3389	15.7929
Average per DIOM
	Stx17 RNAi						Stx17 RNAi, FIP200 RNAi
DIOM 1	22.7682	22.5037	12.3763	9.34975	9.08344		1.92821	15.9168	2.08683	6.25469	17.5085
DIOM 2	15.9131	16.3442	15.0296	38.563	7.54849		4.80883	3.62913	1.28866	3.45385	4.69584
DIOM 3	20.4342	22.5352	14.2543	6.49086	17.3848		7.9293	13.7156	3.90645	7.72674	25.1744
	19.7052	20.4611	13.8868	18.1345	11.3389		4.88878	11.0872	2.42731	5.81176	15.7929

### Sheet: Fig. 5D
Mean size of GFP-Cytob5-positive particles (mm2)
Average per animal
	WT	Atg8 null	Atg8LDS mutant
animal 1	0.207	0.502	0.205667
animal 2	0.148	0.4515	0.211667
animal 3	0.232	0.648667	0.206333
animal 4	0.205333	0.3675	0.194333
animal 5	0.229667	0.547	0.165
animal 6	0.2405	0.375	0.284
Average per DIOM
	WT						Atg8 null						Atg8LDS mutant
DIOM 1	0.181	0.109	0.191	0.214	0.266	0.271	0.408	0.435	0.783	0.413	0.513	0.417	0.198	0.284	0.245	0.231	0.133	0.282
DIOM 2	0.187	0.194	0.273	0.181	0.175	0.21	0.607	0.468	0.455	0.322	0.565	0.398	0.206	0.147	0.195	0.199	0.197	0.286
DIOM 3	0.253	0.141		0.221	0.248		0.491		0.708		0.563	0.31	0.213	0.204	0.179	0.153
	0.207	0.148	0.232	0.205333	0.229667	0.2405	0.502	0.4515	0.648667	0.3675	0.547	0.375	0.205667	0.211667	0.206333	0.194333	0.165	0.284
